# Cell culture-based shark karyotyping as a resource for chromosome-scale genome analysis

**DOI:** 10.1101/2020.09.08.286724

**Authors:** Yoshinobu Uno, Ryo Nozu, Itsuki Kiyatake, Nobuyuki Higashiguchi, Shuji Sodeyama, Kiyomi Murakumo, Keiichi Sato, Shigehiro Kuraku

**Affiliations:** Laboratory for Phyloinformatics, RIKEN Center for Biosystems Dynamics Research (BDR), Kobe, Japan; Okinawa Churashima Research Center, Okinawa Churashima Foundation, Okinawa, Japan; Okinawa Churaumi Aquarium, Okinawa, Japan; Osaka Aquarium Kaiyukan, Osaka, Japan; Aquament Co., Ltd., Kobe, Japan

## Abstract

Karyotyping is indispensable for validating genome assemblies whose sequence lengths can be scaled up to chromosome sizes using modern methods and is traditionally performed using cytogenetic techniques. Karyotype reports of chondrichthyans are scarce, mainly because of their unique osmoregulatory mechanism, which hinders cell culture. Here, we focused on carpet shark species and the culture conditions for fibroblasts and lymphocytes. Using this method, we performed high-fidelity characterization of their karyotypes, namely 2n = 102 for the whale shark (*Rhincodon typus*) and zebra shark (*Stegostoma fasciatum*), and 2n = 106 for the brownbanded bamboo shark (*Chiloscyllium punctatum*) and whitespotted bamboo shark (*C. plagiosum*). We identified heteromorphic XX/XY sex chromosomes for the two latter species and demonstrated the first-ever fluorescence *in situ* hybridization of shark chromosomes prepared from cultured cells. Our technical solution is applicable to diverse chondrichthyan species and will deepen the understanding of early vertebrate evolution at the molecular level.
