## Supplementary Table for "Cell culture-based shark karyotyping as a resource for chromosome-scale genome analysis"

### Sheet: Supplementary Table 1
Supplementary Table 1. Published chondrichthyan karyotypes
Order	Species name	Karyotyping		Sex chromosome identification
		Chromosome no. (2n)	References	Sex chromosomes	References
Chimaeriformes	Chimaera monstrosa	86	1
	Hydrolagus colliei	ca. 58	2
Carcharhiniformes	Carcharhinus acronotus	ca. 86	3, 4, 6	Only partially reported1	6
	Carcharhinus limbatus	ca. 86	3, 4, 6	Only partially reported1	6
	Carcharhinus obscurus	ca. 78	5
	Carcharhinus plumbeus	ca. 74	5
	Galeocerdo cuvier	86	3, 4, 6
	Prionace glauca	78, 86	5, 7
	Rhizoprionodon terraenovae	ca. 90	3, 4, 6	Reported by unknown sex2	6
	Atelomycterus marmoratus	76	8
	Cephaloscyllium umbratile	64	9
	Cephaloscyllium ventriosum	64	3, 4
	Scyliorhinus canicula	62	10, 11, 12
	Scyliorhinus stellaris	72	11, 12
	Scyliorhinus torazame	64	9
	Sphyrna lewini	78, ca. 82, 86	3, 4, 5
	Mustelus canis	80	4
	Mustelus manazo	68	13
	Triakis scyllium	72	13
	Triakis semifasciata	72	3, 6	Reported by unknown sex2	6
Lamniformes	Carcharodon carcharias	ca. 82	3, 4, 6	Only partially reported1	6
	Carcharias taurus	ca. 84	4
Orectolobiformes	Chiloscyllium punctatum	106	Present study	XX/XY	Present study
	Chiloscyllium plagiosum	106	Present study	XX/XY	Present study
	Rhincodon typus	102	Present study
	Stegostoma fasciatum	102	Present study
Heterodontiformes	Heterodontus francisci	102	3, 4
	Heterodontus japonicus	102	14
Squatiniformes	Squatina californica	88	3, 6
Squaliformes	Etmopterus spinax	86	1
	Oxynotus centrina	62	15
	Squalus suckleyi	62, 64, 78	1, 6, 16, 17
Hexanchiformes	Chlamydoselachus anguineus	100	14
	Notorynchus cepedianus	104	6
Myliobatiformes	Dasyatis matsubarai	64	18
	Dasyatis say	68	4, 6, 19	Not reliably reported3	6, 19
	Hemitrygon akajei	72	20
	Hypanus americanus	78	4, 6	Only partially reported4	6
	Hypanus sabinus	68	19	XX/XY	19
	Pteroplatytrygon violacea	58	15
	Taeniura lymma	64	12, 21, 22
	Gymnura micrura	56	3, 4
	Mobula japonica	66	23	Not reliably reported3	23
	Myliobatis aquila	52	15
	Myliobatis californica	52	3, 4, 6
	Myliobatis freminvillii	52	3, 4, 6	Only partially reported1	6
	Myliobatis tobijei	54	20
	Platyrhinoidis triseriata	64	3, 6	XX/XY	6
	Paratrygon aiereba	90	24
	Plesiotrygon iwamae	74	25
	Potamotrygon aff. motoro	66	3, 26	X1X1X2X2/X1X2Y	26
	Potamotrygon aff. wallacei	68	25
	Potamotrygon amazona	66	25	Only partially reported1	25
	Potamotrygon constellata	66	25
	Potamotrygon falkneri	66	26	X1X1X2X2/X1X2Y	26
	Potamotrygon leopoldi	64	25
	Potamotrygon motoro	66	24, 25, 27	X1X1X2X2/X1X2Y5	27
	Potamotrygon orbignyi	66	24, 25	XX/XY	25
	Potamotrygon scobina	66	25	Only partially reported1	25
	Potamotrygon wallacei	68	28	XX/XO	28
	Rhinoptera bonasus	64	3, 4
	Urolophus aurantiacus	52	20
	Urolophus halleri	72	3, 4
Rajiformes	Amblyraja radiata	98	16
	Dipturus batis	98	1, 11, 16
	Leucoraja erinacea	98	4
	Leucoraja ocellata	ca. 92	4
	Okamejei meerdervoortii	104	17
	Raja asterias	98	4, 15, 22
	Raja clavata	98	16
	Raja eglanteria	58	3, 4, 6
	Raja montagui	96	11, 21, 22
	Raja polystigma	96	29
Rhinopristiformes	Rhinobatos hynnicephalus	60	30	Not reliably reported3	30
	Rhinobatos productus	92	3, 6	XX/XY	6
	Rhinobatos schlegelii	64	31	Not reliably reported3	31
Torpediniformes	Narcine brasiliensis	28	19
	Narke japonica	54	32
	Tetronarce californica	82	32
	Tetronarce tokionis	86	18
	Torpedo marmorata	86	11, 33
	Torpedo nobiliana	66	34
	Torpedo torpedo	66	11, 33
1Unpaired large- or middle-sized chromosomes were observed in male individuals, but females were not analyzed.
2Unpaired large- or middle-sized chromosomes were observed in unknown sex individuals, but males and females were not analyzed.
3Male heteromorphic sex chromosomes were observed, but multiple individuals per sex were not analyzed.
4Unpaired large- or middle-sized chromosomes were observed in female individuals, but males were not analyzed.
5Male heteromorphic sex chromosomes were observed in only the individuals distributed in the Paraná River (Corrientes, Argentina) (ref. 27).

### Sheet: Supplementary Table 2
Supplementary Table 2. Published culture medium formulations of chondrichthyan cells
Study	Cell type	Tissue	Species	Culture medium					Karyotyping
				Basal medium	Supplements (concentration)
					Urea, NaCl, TMAO2	FBS3, growth factors (EGF4, FGF5, ITS6)	Mitogens (Con A7, LPS8, PHA9, PMA10)	Others (except for antibiotics & antimycotics)
Garner 1988 (ref. 35)	Non-neuronal cells	Juvenile brain	Rhizoprionodon porosus Squalus acanthias	L-15	Urea (360 mM) NaCl (20 mM)	FBS (2%)			No
Hartmann et al. 1992 (ref. 36) Poyer & Hartmann 1992 (ref. 37)	Fibroblast-like and epithelial-like cells	Heart, kidney, and brain Brain and heart of early embryo (2–3 inches)	Carcharhinus falciforms Ginglymostoma cirratum Heterodontus francisci Urolophus jamaicensis	Opti-MEM	Urea (333 mM) NaCl (188 mM) TMAO (54 mM)	FBS (10%)			No
Parton et al. 2007 (ref. 38)	Multipassage cell line (SAE)1	Early whole embryo (stage 20–29)	Squalus acanthias	LDF11		FBS (2%) EGF (50 ng/ml) FGF (50 ng/ml) ITS (1%)		Chemically defined lipids (0.1%) Shark yolk extract (2%)	No
Present study	Fibroblasts	Kidney and peritoneum of juveniles Whole embryo (stage 32–)	Chiloscyllium plagiosum Chiloscyllium punctatum Triakis scyllium	LDF11	Urea (333 mM)12 NaCl (188 mM)12 TMAO (54 mM)12	FBS (12%)13 EGF (2 ng/ml)13 FGF (2 ng/ml)13 ITS (1%)13,14			Yes
Grogan & Lund 1990 (ref. 39)	Lymphocytes	Blood	Carcharhinus plumbeus Dasyatis americana Rhizoprionodon porosus	RPMI	Urea (391 mM) NaCl (256 mM) TMAO (99 mM)				No
McKinney 1992 (ref. 40)		Blood	Ginglymostoma cirratum	RPMI	Urea (350 mM) NaCl (250 mM) TMAO (45 mM)	FBS (5%) ITS (0.5%)	PMA (1.5–15 μg/ml)	CaCl2 (7 mM) MgCl2 (236 mM) Shark plasma (5%) Mercaptoethanol (25 μM)	No
Maddock & Schwartz 1996 (ref. 41)		Blood	Notorynchus maculatus Raja eglanteria Squalus acanthias Squatina californica Triakis semifasciata	RPMI	Urea (373 mM) NaCl (89 mM)	FBS (15.4%)	PHA (540 μg/ml)		Yes
Walsh & Luer 1998 (ref. 42)		Blood	Raja eglanteria	RPMI	Urea (360 mM) NaCl (188 mM) TMAO (72 mM)				No
Walsh et al. 2006 (ref. 43)		Blood	Ginglymostoma cirratum Raja eglanteria	RPMI	Urea (360 mM) NaCl (115 mM)	FBS (10%)			No
Present study		Blood and spleen	Chiloscyllium plagiosum Rhincodon typus Scyliorhinus torazame Stegostoma fasciatum	RPMI	Urea (373 mM)15 NaCl (89 mM)15	FBS (12%)16 ITS (0.5%)17	Con A (15 μg/ml)16 LPS (100 μg/ml)16 PHA(18 μg/ml)16 PMA (15 μg/ml)17	Mercaptoethanol (25 μM)16,17	Yes
1SAE: Squalus acanthias embryo. 2TMAO: trimethylamine N-oxide. 3FBS: foetal bovine serum. 4EGF: epidermal growth factor. 5FGF: fibroblast growth factor. 6ITS: insulin-transferrin-selenium. 7Con A: concanavalin A. 8LPS: lipopolysaccharide. 9PHA: phytohaemagglutinin. 10PMA: phorbol 12-myristate 13-acetate. 11LDF: a mixture of 50% DMEM, 35% L-15, and 15% Ham’s F-12 (ref. 44). 12The concentration use…

### Sheet: Supplementary Table 3
Supplementary Table 3. The counts of metaphase spreads in each chromosome number of the four shark species in this study
Species name	Sex	Chromosome count											Total
		< 98	99	100	101	102	103	104	105	106	107	108
Rhincodon typus	Male	4	0	1	5	14	0	0	1	1	0	0	26
	Female	4	4	4	4	17	2	0	0	0	0	0	35
Stegostoma fasciatum	Male	4	2	8	1	17	0	0	1	0	0	0	33
	Female	2	1	5	4	17	0	0	0	0	0	0	29
Chiloscyllium punctatum	Male	0	3	1	0	1	2	6	3	20	0	0	36
	Female	0	1	2	0	2	2	5	5	24	1	0	42
Chiloscyllium plagiosum	Male	2	0	3	1	0	3	9	7	24	0	0	49
	Female	3	2	3	3	3	3	6	3	11	1	2	40
